# A sunflower FLS2 guides reconstruction of immune-evasive *Xanthomonas* flg22 recognition across divergent FLS2 backgrounds

**DOI:** 10.64898/2026.10.07.757162

**Authors:** Lichi Zhong, Ling Wu, Qiang Cheng

## Abstract

Immune-evasive *Xanthomonas* flg22 epitopes pose a challenge to FLS2-mediated immune surveillance. A further challenge is to reconstruct their recognition across divergent FLS2 backgrounds with a limited number of amino-acid substitutions. AlphaFold 3 (AF3) screening of 256 natural FLS2 homologues identified sunflower HaFLS2-1, responsive to flg22^Xcc^ and flg22^Xoo^ in transient ROS assays. We validated flg22^Xcc^ recognition by *in planta* ligand-association assays and immune responses in stable *Arabidopsis* lines. Guided by HaFLS2-1 ligand-proximal residues, iterative AF3 searches generated PsFLS2 (Salicaceae) and TjFLS2 (Apocynaceae) variants recognising flg22^Xcc^ with ten or fewer substitutions. Single-residue reversions revealed functional contributions from over half of recurrent substitutions in both backgrounds. RcFLS2 (Rosaceae) variants acquired flg22^Xcc^ responsiveness. In tomato SlFLS2 (Solanaceae), three substitutions significantly enhanced flg22^Xcc^ responses, while all three variants carrying two to four substitutions acquired flg22^Xoo^ responsiveness. These findings demonstrate the utility of AF3-guided natural-receptor discovery and iterative engineering for reconstructing and expanding flg22 recognition.
