## Supplementary Figures and Tables for "A sunflower FLS2 guides reconstruction of immune-evasive *Xanthomonas* flg22 recognition across divergent FLS2 backgrounds": Supplementary_Table_S2.xlsx

### Sheet: HaFLS2-1
Table S2. AtFLS2 and HaFLS2-1 residues contacting flg22
Rows are the union of AtFLS2–flg22Pae contacts in 4MN8 and HaFLS2-1–flg22Xcc sites stable in model 0 of all three independent AF3 repeats. Heavy-atom contact cutoff: ≤6.0 Å. Ha means use models containing the site. For each model, interface PAE is the mean of the bidirectional PAE values for every ≤6 Å FLS2–flg22Xcc residue pair at that site; the table then averages those model means.
Aligned AtFLS2 site	LRR	AtFLS2 in 4MN8	4MN8 flg22Pae residue(s)	4MN8 minimum distance (Å)	HaFLS2-1 in AF3	AF3 flg22Xcc residue(s)	Ha contact recurrence	Ha mean minimum distance (Å)	Ha mean interface PAE (Å)	Comparison
S105	LRR1	S105; No contact	—		Y101; Stable (3/3)	Q2 (3/3), R8 (1/3)	3/3	4.661	8.308	Ha stable AF3 contact only
Y128	LRR2	Y128; Contact	Q1, R2	3.519	Y124; Stable (3/3)	R8 (3/3)	3/3	3.176	2.75	Shared contact
L129	LRR2	L129; Contact	Q1	5.953	T125; No contact (0/3)	—	0/3			4MN8 contact; Ha not stable
Y148	LRR3	Y148; Contact	R2, L3, S4	3.158	T144; No contact (0/3)	—	0/3			4MN8 contact; Ha not stable
L149	LRR3	L149; Contact	L3	3.795	L145; No contact (0/3)	—	0/3			4MN8 contact; Ha not stable
D150	LRR3	D150; Contact	Q1, R2, L3	3.709	D146; Stable (3/3)	R8 (3/3)	3/3	2.646	2.6	Shared contact
L151	LRR3	L151; Contact	L3	5.931	V147; Stable (3/3)	R8 (3/3)	3/3	5.399	3.317	Shared contact
R152	LRR3	R152; Contact	Q1, R2, L3	2.728	G148; Stable (3/3)	R8 (3/3)	3/3	3.773	2.75	Shared contact
N153	LRR3	N153; No contact	—		N149; Stable (3/3)	R8 (3/3)	3/3	5.244	3.067	Ha stable AF3 contact only
V171	LRR4	V171; No contact	—		L167; Stable (3/3)	K7 (3/3)	3/3	5.858	5.05	Ha stable AF3 contact only
L172	LRR4	L172; Contact	L3, S4	3.904	E168; Stable (3/3)	G6 (3/3), K7 (3/3), R8 (3/3)	3/3	4.619	4.1	Shared contact
I173	LRR4	I173; Contact	L3	4.067	L169; No contact (0/3)	—	0/3			4MN8 contact; Ha not stable
G174	LRR4	G174; Contact	L3	3.282	S170; Stable (3/3)	R8 (3/3)	3/3	3.552	2.283	Shared contact
F175	LRR4	F175; No contact	—		L171; Stable (3/3)	R8 (3/3)	3/3	5.455	3.083	Ha stable AF3 contact only
D176	LRR4	D176; No contact	—		D172; Stable (3/3)	R8 (3/3)	3/3	2.754	2.217	Ha stable AF3 contact only
Y177	LRR4	Y177; Contact	S11	5.934	S173; No contact (0/3)	—	0/3			4MN8 contact; Ha not stable
Q195	LRR5	Q195; No contact	—		Q191; Stable (3/3)	K7 (3/3)	3/3	4.005	5.017	Ha stable AF3 contact only
M196	LRR5	M196; Contact	L3, S4, T5, G6, S7	3.202	L192; Stable (3/3)	K7 (3/3), R8 (3/3), I9 (3/3)	3/3	3.416	3.006	Shared contact
V198	LRR5	V198; Contact	L3, S7	3.858	G194; Stable (3/3)	R8 (3/3)	3/3	5.443	2.467	Shared contact
A200	LRR5	A200; No contact	—		F196; Stable (3/3)	Q1 (3/3), R8 (3/3), I9 (3/3), T10 (3/3)	3/3	3.261	3.546	Ha stable AF3 contact only
G201	LRR5	G201; No contact	—		H197; Stable (3/3)	T10 (3/3)	3/3	5.366	2.433	Ha stable AF3 contact only
T219	LRR6	T219; No contact	—		Q215; Stable (3/3)	K7 (3/3)	3/3	3.829	4.85	Ha stable AF3 contact only
D220	LRR6	D220; Contact	G6, S7	3.13	I216; Stable (3/3)	L3 (3/3), S5 (3/3), K7 (3/3), R8 (3/3), I9 (3/3)	3/3	3.535	4.353	Shared contact
D222	LRR6	D222; Contact	S7, S11	4.256	D218; Stable (3/3)	R8 (3/3), I9 (3/3), T10 (3/3), S11 (3/3)	3/3	2.794	2.054	Shared contact
S224	LRR6	S224; No contact	—		S220; Stable (3/3)	T10 (3/3)	3/3	3.711	2.4	Ha stable AF3 contact only
G225	LRR6	G225; No contact	—		Q221; Stable (3/3)	T10 (3/3)	3/3	3.753	2.467	Ha stable AF3 contact only
S244	LRR7	S244; Contact	S7, R8	3.763	I240; Stable (3/3)	L3 (3/3), I9 (3/3)	3/3	3.641	4.675	Shared contact
V246	LRR7	V246; Contact	S7, S11, A12	4.784	Q242; Stable (3/3)	I9 (3/3), T10 (3/3), S11 (3/3), A12 (3/3)	3/3	2.866	2.096	Shared contact
T248	LRR7	T248; Contact	A12	5.835	L244; Stable (3/3)	T10 (3/3), S11 (3/3), A12 (3/3), S13 (3/3)	3/3	3.898	2.242	Shared contact
E249	LRR7	E249; Contact	K13	5.408	E245; Stable (3/3)	S13 (3/3)	3/3	5.359	2.617	Shared contact
V267	LRR8	V267; Contact	I9	5.165	T263; No contact (0/3)	—	0/3			4MN8 contact; Ha not stable
Q268	LRR8	Q268; Contact	S7, R8, I9, N10, S11, A12	3.497	L264; Stable (3/3)	Q1 (2/3), I9 (3/3), T10 (3/3), A12 (3/3)	3/3	3.856	3.588	Shared contact
E270	LRR8	E270; Contact	I9, A12, K13	3.828	S266; Stable (3/3)	A12 (3/3), S13 (1/3)	3/3	3.683	2.267	Shared contact
Y272	LRR8	Y272; Contact	S11, A12, K13, D14	3.261	Y268; Stable (3/3)	T10 (3/3), S11 (3/3), A12 (3/3), S13 (3/3)	3/3	3.393	2.425	Shared contact
Q291	LRR9	Q291; Contact	I9	3.813	Q287; No contact (0/3)	—	0/3			4MN8 contact; Ha not stable
A292	LRR9	A292; Contact	I9	4.449	V288; Stable (3/3)	A12 (3/3)	3/3	5.369	2.417	Shared contact
R294	LRR9	R294; Contact	I9, N10, A12, K13, D14, D15	2.96	L290; Stable (3/3)	A12 (3/3), S13 (3/3), V14 (3/3), D15 (3/3)	3/3	3.566	2.296	Shared contact
Y296	LRR9	Y296; Contact	A12, K13, D14, D15, A16	3.39	Y292; Stable (3/3)	A12 (3/3), S13 (3/3), V14 (3/3), D15 (3/3)	3/3	2.779	2.354	Shared contact
K297	LRR9	K297; Contact	D15	3.771	N293; Stable (3/3)	D15 (3/3)	3/3	5.429	3.133	Shared contact
T315	LRR10	T315; Contact	I9	4.955	I311; No contact (0/3)	—	0/3			4MN8 contact; Ha not stable
H316	LRR10	H316; Contact	I9, N10, D14	2.858	A312; Stable (3/3)	V14 (3/3)	3/3	4.297	2.4	Shared contact
L317	LRR10	L317; Contact	D14	5.293	L313; Not stable (1/3)	V14 (1/3)	1/3	5.808	2.95	4MN8 contact; Ha not stable
G318	LRR10	G318; Contact	D14	5.972	G314; Not stable (2/3)	V14 (2/3)	2/3	5.932	2.65	4MN8 contact; Ha not stable
L319	LRR10	L319; Contact	D15	5.939	L315; No contact (0/3)	—	0/3			4MN8 contact; Ha not stable
S320	LRR10	S320; Contact	D15	2.421	S316; Stable (3/3)	D15 (3/3)	3/3	2.599	2.4	Shared contact
E321	LRR10	E321; Contact	D15, A16	3.3	K317; Stable (3/3)	D15 (3/3), A16 (2/3)	3/3	2.875	3.142	Shared contact
V340	LRR11	V340; Contact	D14, D15	3.352	S336; Stable (3/3)	V14 (3/3), D15 (3/3)	3/3	3.053	2.733	Shared contact
T342	LRR11	T342; Contact	D14, D15, A16	3.147	T338; Stable (3/3)	V14 (3/3), D15 (3/3), A16 (3/3), A17 (3/3)	3/3	3.087	3.496	Shared contact
H344	LRR11	H344; Contact	D15, A16, A17, G18	3.38	H340; Stable (3/3)	D15 (3/3), A16 (3/3), A17 (3/3), G18 (1/3)	3/3	2.84	4.112	Shared contact
S345	LRR11	S345; No contact	—		E341; Stable (3/3)	D15 (3/3)	3/3	5.894	3.1	Ha stable AF3 contact only
V364	LRR12	V364; Contact	D15	5.855	Y360; Stable (3/3)	V14 (3/3), D15 (1/3), A16 (3/3)	3/3	4.164	3.317	Shared contact
T366	LRR12	T366; Contact	D15, A17	3.797	T362; Stable (3/3)	D15 (3/3), A16 (3/3), A17 (3/3)	3/3	3.978	4.089	Shared contact
G368	LRR12	G368; No contact	—		S364; Stable (3/3)	A17 (3/3), G18 (1/3)	3/3	4.001	5.65	Ha stable AF3 contact only
F369	LRR12	F369; Contact	Q20	4.567	L365; No contact (0/3)	—	0/3			4MN8 contact; Ha not stable
N388	LRR13	N388; No contact	—		N384; Stable (3/3)	A16 (3/3), A17 (3/3), G18 (1/3)	3/3	3.99	4.964	Ha stable AF3 contact only
S390	LRR13	S390; Contact	A17, G18, L19	4.198	S386; Stable (3/3)	A17 (3/3), G18 (3/3)	3/3	4.112	5.383	Shared contact
H392	LRR13	H392; Contact	A17, G18, L19, Q20	3.416	S388; Stable (3/3)	G18 (2/3), A20 (3/3)	3/3	4.816	7.883	Shared contact
D393	LRR13	D393; Contact	Q20	2.872	N389; Stable (3/3)	A20 (3/3)	3/3	4.373	9.483	Shared contact
L412	LRR14	L412; Contact	L19	3.6	L408; Stable (3/3)	A17 (3/3), G18 (3/3), L19 (3/3)	3/3	3.953	6.139	Shared contact
L413	LRR14	L413; No contact	—		L409; Stable (3/3)	L19 (3/3)	3/3	4.796	8.533	Ha stable AF3 contact only
D414	LRR14	D414; Contact	G18, L19, Q20, I21	2.97	D410; Stable (3/3)	G18 (3/3), L19 (3/3), A20 (3/3), I21 (2/3)	3/3	3.503	7.015	Shared contact
S416	LRR14	S416; Contact	Q20, I21	3.179	S412; Stable (3/3)	A20 (3/3), I21 (1/3), S22 (2/3)	3/3	4.204	9.042	Shared contact
H417	LRR14	H417; Contact	Q20, I21	3.377	R413; Stable (3/3)	A20 (2/3), I21 (2/3), S22 (3/3)	3/3	3.531	10.567	Shared contact
F435	LRR15	F435; Contact	L19	4.311	F432; Stable (3/3)	L19 (3/3)	3/3	3.301	7.633	Shared contact
I436	LRR15	I436; No contact	—		L433; Stable (3/3)	L19 (3/3)	3/3	5.028	9.167	Ha stable AF3 contact only
S437	LRR15	S437; Contact	L19, Q20, I21	2.95	S434; Stable (3/3)	L19 (3/3), A20 (3/3), I21 (2/3), S22 (3/3)	3/3	3.258	8.836	Shared contact
R440	LRR15	R440; Contact	I21	6	H437; Stable (3/3)	I21 (1/3), S22 (3/3)	3/3	3.429	11.383	Shared contact
T459	LRR16	T459; Contact	L19, I21	4.273	T456; Stable (3/3)	L19 (3/3), I21 (3/3)	3/3	4.295	8.8	Shared contact
S461	LRR16	S461; Contact	Q20, I21	4.558	D458; Stable (3/3)	A20 (3/3), I21 (2/3), S22 (3/3)	3/3	2.958	9.681	Shared contact
I483	LRR17	I483; Contact	I21	4.114	I480; Stable (3/3)	I21 (3/3)	3/3	3.757	10.1	Shared contact
Q485	LRR17	Q485; Contact	I21	3.143	Q482; Stable (3/3)	I21 (3/3), S22 (3/3)	3/3	3.105	10.483	Shared contact
S487	LRR17	S487; No contact	—		H484; Stable (3/3)	S22 (3/3)	3/3	4.791	12.15	Ha stable AF3 contact only
