## Supplementary Figures and Tables for "A sunflower FLS2 guides reconstruction of immune-evasive *Xanthomonas* flg22 recognition across divergent FLS2 backgrounds": Supplementary_Table_S5.xlsx

### Sheet: Constructs
Table S5A. Construction of experimentally tested FLS2 variants
Construct identifiers link the experimental records to the original AF3 jobs where an exact match is available.
PsFLS2, TjFLS2, RcFLS2 and SlFLS2. Rc and Sl retain their numbered construct labels.
Variant name	Job name	Receptor	Substitution set	No. of substitutions	DNA source / template	Synthetic DNA fragment(s)	Primer pairs used	Sequence verification	Mean ipTM	Mean Val14–FLS2 contact PAE (Å)
PsFLS2-V01	PsFLS2_ED_8mut_revert_N317A	PsFLS2	I177D; V199G; Y201F; A221I; F249L; R295L; H297Y	7	wild-type PsFLS2 template + Y201F-containing PsFLS2 intermediate	PsFLS2 synthetic fragment 1	Primer pairs 1, 2, 3 and 4	Sanger sequencing	0.88	2.94792
PsFLS2-V02	PsFLS2_ED_9mut_revert_G202H	PsFLS2	I177D; V199G; Y201F; A221I; F249L; R295L; H297Y; N317A	8	wild-type PsFLS2 template + Y201F-containing PsFLS2 intermediate	PsFLS2 synthetic fragment 1	Primer pairs 1, 2, 5 and 6	Sanger sequencing	0.88	2.78056
PsFLS2-V03	PsFLS2_ED_10mut_revert_V341S	PsFLS2	I177D; V199G; Y201F; G202H; A221I; F249L; R295L; H297Y; N317A	9	PsFLS2-V02 template	—	Primer pairs 7 and 8	Sanger sequencing	0.86	2.64278
PsFLS2-V04	PsFLS2_ED_fixed9_plus_Y413L	PsFLS2	I177D; V199G; Y201F; A221I; F249L; R295L; H297Y; N317A; V341S; Y413L	10	wild-type PsFLS2 template + PsFLS2-V08 template	—	Primer pairs 2, 9 and 10	Sanger sequencing	0.886667	2.59405
PsFLS2-V05	a_PsFLS2_fixed14_Y413L_I414L_revert_V341S_13mut	PsFLS2	Q173E; G175S; V176L; I177D; V199G; Y201F; A221I; F249L; R295L; H297Y; N317A; Y413L; I414L	13	PsFLS2-V13 template	—	Primer pairs 11 and 12	Sanger sequencing	0.896667	2.18889
PsFLS2-V06	a_PsFLS2_fixed14_Y413L_I414L_revert_G175S_13mut	PsFLS2	Q173E; V176L; I177D; V199G; Y201F; A221I; F249L; R295L; H297Y; N317A; V341S; Y413L; I414L	13	wild-type PsFLS2 template + PsFLS2-V13 template	—	Primer pairs 13, 14 and 15	Sanger sequencing	0.87	2.44722
PsFLS2-V07	PsFLS2_ED_fixed9_plus_Q173E	PsFLS2	Q173E; I177D; V199G; Y201F; A221I; F249L; R295L; H297Y; N317A; V341S	10	wild-type PsFLS2 template + Y201F-containing PsFLS2 intermediate	PsFLS2 synthetic fragment 1	Primer pairs 1, 16, 17 and 18	Sanger sequencing	0.9	2.525
PsFLS2-V08	PsFLS2_ED_fixed9_plus_G175S	PsFLS2	G175S; I177D; V199G; Y201F; A221I; F249L; R295L; H297Y; N317A; V341S	10	wild-type PsFLS2 template + Y201F-containing PsFLS2 intermediate	PsFLS2 synthetic fragment 1	Primer pairs 1, 19, 20 and 18	Sanger sequencing	0.902	2.60167
PsFLS2-V09	a_PsFLS2_fixed12_revert_G175S_11mut	PsFLS2	Q173E; V176L; I177D; V199G; Y201F; A221I; F249L; R295L; H297Y; N317A; V341S	11	wild-type PsFLS2 template + PsFLS2-V06 template	—	Primer pairs 21 and 18	Sanger sequencing	0.903333	2.41111
PsFLS2-V10	a_PsFLS2_fixed10_win03_G154N_Q173E_V176L	PsFLS2	G154N; Q173E; G175S; V176L; I177D; V199G; Y201F; A221I; F249L; R295L; H297Y; N317A; V341S	13	wild-type PsFLS2 template + PsFLS2-V13 template	—	Primer pairs 22, 23 and 18	Sanger sequencing	0.913333	2.50278
PsFLS2-V11	a_PsFLS2_13mut_revert_G154N_12mut	PsFLS2	Q173E; G175S; V176L; I177D; V199G; Y201F; A221I; F249L; R295L; H297Y; N317A; V341S	12	wild-type PsFLS2 template + PsFLS2-V08 template	—	Primer pairs 24, 25 and 18	Sanger sequencing	0.913333	2.425
PsFLS2-V12	a_PsFLS2_fixed14_Y413L_I414L_plus1_L464I_15mut	PsFLS2	Q173E; G175S; V176L; I177D; V199G; Y201F; A221I; F249L; R295L; H297Y; N317A; V341S; Y413L; I414L; L464I	15	wild-type PsFLS2 template + PsFLS2-V13 template	—	Primer pairs 24, 26 and 27	Sanger sequencing	0.923333	2.12222
PsFLS2-V13	a_PsFLS2_fixed12_slide2_win17_Y413L_I414L_14mut	PsFLS2	Q173E; G175S; V176L; I177D; V199G; Y201F; A221I; F249L; R295L; H297Y; N317A; V341S; Y413L; I414L	14	wild-type PsFLS2 template + PsFLS2-V08 template	—	Primer pairs 24, 28 and 15	Sanger sequencing	0.923333	2.12857
TjFLS2-V01	TjHa8_drop_02_H316A	TjFLS2	G174S; I176D; V198G; Y200F; V225Q; R294L; E321K; Y436F; S464A	9	wild-type TjFLS2 template + synthetic DNA fragment template	TjFLS2 synthetic fragment 1	Primer pairs 29, 30 and 31	Sanger sequencing	0.89	1.96667
TjFLS2-V02	TjHa6_add_14_Y417R	TjFLS2	G174S; I176D; V198G; Y200F; V225Q; R294L; H316A; E321K; V340S; Y417R; Y436F	11	wild-type TjFLS2 template + synthetic DNA fragment template	TjFLS2 synthetic fragment 2	Primer pairs 29, 32 and 33	Sanger sequencing	0.885	2.13988
TjFLS2-V03	TjHa8_drop_03_G174S	TjFLS2	I176D; V198G; Y200F; V225Q; R294L; H316A; E321K; Y436F; S464A	9	wild-type TjFLS2 template + synthetic DNA fragment templates	TjFLS2 synthetic fragment 1; TjFLS2 synthetic fragment 2	Primer pairs 34, 35, 36 and 31	Sanger sequencing	0.885	2.21429
TjFLS2-V04	TjHa9_drop_09_S464A	TjFLS2	G174S; I176D; V198G; Y200F; V225Q; R294L; E321K; Y436F	8	wild-type TjFLS2 template + synthetic DNA fragment template	TjFLS2 synthetic fragment 1	Primer pairs 29, 32 and 33	Sanger sequencing	0.88	2.32857
RcFLS2 #1	RcHa6_add_28_T510N	RcFLS2	A175L; E176D; G201H; K219Q; K225Q; R294L; H316A; E321K; V340S; G393N; T510N	11	WT RcFLS2 (#1787) and synthetic donor. Assembled into #2142.	RcFLS2 synthetic fragment 2	6562/6563, 6564/6565, 6566/6567, 6568/6569	Coding sequence checked against the supplied .dna record.	0.91	2.82619
RcFLS2 #2	RcHa6_add_21_N435K	RcFLS2	A175L; E176D; G201H; K219Q; K225Q; R294L; H316A; E321K; V340S; G393N; N435K	11	WT RcFLS2 (#1787) and synthetic donor. Assembled into #2142.	RcFLS2 synthetic fragment 2	6562/6563, 6564/6570, 6571/6569	Coding sequence checked against the supplied .dna record.	0.905	2.85357
RcFLS2 #3	RcHa5_add_01_S105Y	RcFLS2	S105Y; A175L; E176D; G201H; K219Q; R294L; H316A; E321K; V340S; G393N	10	WT RcFLS2 (#1787) and synthetic donor. Assembled into #2142.	RcFLS2 synthetic fragment 1	6562/6572, 6573/6574, 6575/6569	Coding sequence checked against the supplied .dna record.	0.905	2.88631
SlFLS2 #1	SlHa8_drop_03_H250L	SlFLS2	N178D; R296L	2	Zhongshu No. 4 SlFLS2 (#1117) and its mutagenesis intermediates. Assembled into #2142.		6476/6477, 6478/6479, 6249/6254	Coding sequence checked against the supplied .dna record.	0.915	2.85729
SlFLS2 #2	SlHa7_drop_04_E227Q	SlFLS2	N178D; H250L; R296L	3	Zhongshu No. 4 SlFLS2 (#1117) and its mutagenesis intermediates. Assembled into #2142.		6476/6477, 6478/6479, 6480/6481, 6249/6254	Coding sequence checked against the supplied .dna record.	0.935	2.21786
SlFLS2 #3	SlFLS2_followup_P2_add_V200G	SlFLS2	N178D; V200G; H250L; R296L	4	Zhongshu No. 4 SlFLS2 (#1117) and its mutagenesis intermediates. Assembled into #2142.		6476/6477, 6478/6479, 6480/6481, 6482/6483, 6249/6254	Coding sequence checked against the supplied .dna record.	0.895	2.8006

### Sheet: Primer pairs
Table S5B. Primer pairs used for FLS2 variant construction
Forward and reverse primer sequences are listed with the variants for which each primer pair was used.
Primer pair	Forward primer sequence (5′–3′)	Reverse primer sequence (5′–3′)	Used for
Primer pair 1	ACCTGCAACTCTTTGGTGCTTTTGGGAACAACTTGATTGGTTC	GAACCAATCAAGTTGTTCCCAAAAGCACCAAAGAGTTGCAGGT	PsFLS2-V01, PsFLS2-V02, PsFLS2-V07, PsFLS2-V08
Primer pair 2	ggggactctagaataggtaccATGGTGTCTCAAAATGTTTTCATTTT	tcCACACCAAACTGTAGCAGGGAGG	PsFLS2-V01, PsFLS2-V02, PsFLS2-V04
Primer pair 3	ctgctacagtttggtgtgGATTTCAACAATCTGACTGGCACA	gcctatttttATACAGAAGCAATTTCTCCAAATAGATC	PsFLS2-V01
Primer pair 4	gcttctgtatAAAAATAGGCTAAATTCAACCATTCC	gcccttgctcaccatctcgagCCTTGCACTTATCTTCTGAAGGC	PsFLS2-V01
Primer pair 5	ctgctacagtttggtgtgGATTTCAACAATCTGACTGGCACA	gagtcctaaAGCGGTTAACGATTTCAGCTGG	PsFLS2-V02
Primer pair 6	cgttaaccgctTTAGGACTCTCAAATAATATGTTAACTGGA	gcccttgctcaccatctcgagCCTTGCACTTATCTTCTGAAGGC	PsFLS2-V02
Primer pair 7	ggggactctagaataggtaccATGGTGTCTCAAAATGTTTTCATTTT	GAAAAGCACCAAAGAGTTGCAGG	PsFLS2-V03
Primer pair 8	gcaactctttggtgcttttcATAACAACTTGATTGGTTCAATACCTG	gcccttgctcaccatctcgagCCTTGCACTTATCTTCTGAAGGC	PsFLS2-V03
Primer pair 9	ctgctacagtttggtgtgGATTTCAACAATCTGACTGGCACA	ctatAAGCAAAAGTTGGGTGCAATTGGT	PsFLS2-V04
Primer pair 10	cacccaacttttgcttATAGATTTATCTCTTAACAGAATAGCAGGG	gcccttgctcaccatctcgagCCTTGCACTTATCTTCTGAAGGC	PsFLS2-V04
Primer pair 11	ggggactctagaataggtaccATGGTGTCTCAAAATGTTTTCATTTT	agagtcagcaCCAGCAATGACCTCAAAGATCCTAC	PsFLS2-V05
Primer pair 12	tcattgctggTGCTGACTCTGCATTCAAACAAT	gcccttgctcaccatctcgagCCTTGCACTTATCTTCTGAAGGC	PsFLS2-V05
Primer pair 13	ggggactctagaataggtaccATGGTGTCTCAAAATGTTTTCATTTT	gaccaaattcTAGCAGGGAGGTGCAGTCACA	PsFLS2-V06
Primer pair 14	ctccctgctaGAATTTGGTCTTGATTTCAACAATCT	cCAAAAGCAAAAGTTGGGTGCAATTGGT	PsFLS2-V06
Primer pair 15	cacccaacttttgcttttgGATTTATCTCTTAACAGAATAGCAGGGA	gcccttgctcaccatctcgagCCTTGCACTTATCTTCTGAAGGC	PsFLS2-V06, PsFLS2-V13
Primer pair 16	ggggactctagaataggtaccATGGTGTCTCAAAATGTTTTCATTTT	caccaaattcTAGCAGGGAGGTGCAGTCACA	PsFLS2-V07
Primer pair 17	ctccctgctaGAATTTGGTGTGGATTTCAACAAT	tgcagagtcagAGACAGCAATGACCTCAAAGATCC	PsFLS2-V07
Primer pair 18	ttgctgtctCTGACTCTGCATTCAAACAATTTCA	gcccttgctcaccatctcgagCCTTGCACTTATCTTCTGAAGGC	PsFLS2-V07, PsFLS2-V08, PsFLS2-V09, PsFLS2-V10, PsFLS2-V11
Primer pair 19	ggggactctagaataggtaccATGGTGTCTCAAAATGTTTTCATTTT	ccacagaAAACTGTAGCAGGGAGGTGCAG	PsFLS2-V08
Primer pair 20	cctgctacagtttTCTGTGGATTTCAACAATCTGACTG	tgcagagtcagAGACAGCAATGACCTCAAAGATCC	PsFLS2-V08
Primer pair 21	ggggactctagaataggtaccATGGTGTCTCAAAATGTTTTCATTTT	tgcagagtcagAGACAGCAATGACCTCAAAGATCC	PsFLS2-V09
Primer pair 22	ggggactctagaataggtaccATGGTGTCTCAAAATGTTTTCATTTT	tACCTAAATCTAGAGACTGCAAATTCTTAA	PsFLS2-V10
Primer pair 23	gcagtctctagatttaggtAATAATTATTTGAATGGAAGCATTCC	tgcagagtcagAGACAGCAATGACCTCAAAGATCC	PsFLS2-V10
Primer pair 24	ggggactctagaataggtaccATGGTGTCTCAAAATGTTTTCATTTT	aaattcTAGCAGGGAGGTGCAGTCACA	PsFLS2-V11, PsFLS2-V12, PsFLS2-V13
Primer pair 25	gcacctccctgctaGAATTTTCTCTTGATTTCAACAATCTGACTGGCAC	tgcagagtcagAGACAGCAATGACCTCAAAGATCC	PsFLS2-V11
Primer pair 26	gcacctccctgctaGAATTTTCTCTTGATTTCAACAATCTG	ccactaaaattgttctctgcAATACTTAAGATTATAAGATTGGAGCAATTAT	PsFLS2-V12
Primer pair 27	GCAGAGAACAATTTTAGTGGAATGC	gcccttgctcaccatctcgagCCTTGCACTTATCTTCTGAAGGC	PsFLS2-V12
Primer pair 28	gcacctccctgctaGAATTTTCTCTTGATTTCAACAATCTGACTGGCAC	cCAAAAGCAAAAGTTGGGTGCAATTGGT	PsFLS2-V13
Primer pair 29	ggggactctagaataggtaccATGACTTTACATAGAGTTTTTCTTCATTCA	cgagagaTAGTTGTAAGAGGGATCTACAATTGCA	TjFLS2-V01, TjFLS2-V02, TjFLS2-V04
Primer pair 30	cctcttacaactaTCTCTCGATTACAACAATCTCACTGG	gAGCTAAATCTACGACTTGGAGCATT	TjFLS2-V01
Primer pair 31	ccaagtcgtagatttagctCTAAACAATTTTAGTGGAAGAATTAATCC	gcccttgctcaccatctcgagAGAACCTCCTTGCGAAAGCTT	TjFLS2-V01, TjFLS2-V03
Primer pair 32	cctcttacaactaTCTCTCGATTACAACAATCTCACTGG	gGCTTAAATCTACGACTTGGAGCATT	TjFLS2-V02, TjFLS2-V04
Primer pair 33	ccaagtcgtagatttaagcCTAAACAATTTTAGTGGAAGAATTAATCC	gcccttgctcaccatctcgagAGAACCTCCTTGCGAAAGCTT	TjFLS2-V02, TjFLS2-V04
Primer pair 34	ggggactctagaataggtaccATGACTTTACATAGAGTTTTTCTTCATTCA	tcgaggccTAGTTGTAAGAGGGATCTACAATTGCA	TjFLS2-V03
Primer pair 35	ctcttacaactaGGCCTCGATTACAACAATCTCAC	CTTTGAAAGTCCAAGAGCGGTT	TjFLS2-V03
Primer pair 36	ccgctcttggactttcaaagAATAATTTAATCGGTAGCATCCCTTC	gAGCTAAATCTACGACTTGGAGCATT	TjFLS2-V03
6562/6563	ggggactctagaataggtaccATGGAGTCTCATAGTGTCAGTTTGGT	acagttgcaAATGCTCTCCGGCATGCTT	RcFLS2 #1, RcFLS2 #2
6564/6565	cggagagcattTGCAACTGTAGAAACTTGTCTTTGTT	ATTAAGCTTCGGCAACTGCCC	RcFLS2 #1
6566/6567	ggcagttgccgaagcttaatTTCCTTTCTGTTGGATCCAATAAA	tctcagcaagATTGAGGATGATAAGTTGGTTTAGTTG	RcFLS2 #1
6568/6569	catcctcaatCTTGCTGAGAATAGATTCTCAGGTCC	gcccttgctcaccatctcgagTATTGCCTTTTTCAGCTTCAAAAG	RcFLS2 #1
6564/6570	cggagagcattTGCAACTGTAGAAACTTGTCTTTGTT	ggaaCTTAAGCTTCGGCAACTGCC	RcFLS2 #2
6571/6569	gttgccgaagcttaagTTCCTTTCTGTTGGATCCAATAAA	gcccttgctcaccatctcgagTATTGCCTTTTTCAGCTTCAAAAG	RcFLS2 #2
6562/6572	ggggactctagaataggtaccATGGAGTCTCATAGTGTCAGTTTGGT	aAGTTAGATCAAGAACCTGGAGGCC	RcFLS2 #3
6573/6574	ccaggttcttgatctaactTATAACTCATTCACTGGACATATTCCAG	ggatccctcaagaaggttATTATTCATGGAGAGGTTTTTAAGATTATAA	RcFLS2 #3
6575/6569	atAACCTTCTTGAGGGATCCATACC	gcccttgctcaccatctcgagTATTGCCTTTTTCAGCTTCAAAAG	RcFLS2 #3
6476/6477	CTGAATTGTTGTTAGTAGGCTTCGACAACAACAATTTCACAGGCAAAT	ATTTGCCTGTGAAATTGTTGTTGTCGAAGCCTACTAACAACAATTCAG	SlFLS2 #1, SlFLS2 #2, SlFLS2 #3
6478/6479	AAATTTAGAAAACTTAAAAATGCTCTTATTGTATAACAATAAGTTGAACTC	GAGTTCAACTTATTGTTATACAATAAGAGCATTTTTAAGTTTTCTAAATTT	SlFLS2 #1, SlFLS2 #2, SlFLS2 #3
6249/6254	ggggactctagaataggtaccATGATGATGTTAAAGACAGTTGTATATGC	gcccttgctcaccatctcgagATCTTTTACCAAATGAGAAGGCATG	SlFLS2 #1, SlFLS2 #2, SlFLS2 #3
6480/6481	GTCAAGTTTAGGAATTCTTCAGTTACTTCTCAACTCTCTTTCTGGGAA	TTCCCAGAAAGAGAGTTGAGAAGTAACTGAAGAATTCCTAAACTTGAC	SlFLS2 #2, SlFLS2 #3
6482/6483	ATTTGGCTAATCTTCAGTTGTTTGGAGCTTATACAAACAATTTGGTTGG	CCAACCAAATTGTTTGTATAAGCTCCAAACAACTGAAGATTAGCCAAAT	SlFLS2 #3

### Sheet: Synthetic DNA fragments
Table S5C. Synthetic DNA fragments used for FLS2 variant construction
Synthetic fragment sequences and their use in variant construction are listed without sequence changes.
Synthetic fragment	Description	DNA sequence (5′–3′)	Used for
PsFLS2 synthetic fragment 1	PsFLS2 residues 154–341; G154N; Q173E; I177D; V199G; A221I; F249L; R295L; H297Y; N317A; V341S. Original synthesized donor; Y201F introduced subsequently by PCR mutagenesis.	AATAATTATTTGAATGGAAGCATTCCTGAGAGCCTTTGTGACTGCACCTCCCTGCTAGAATTTGGTGTGGATTTCAACAATCTGACTGGCACAATACCAGAAAAAATAGGAAACTTGGTTAACCTGCAACTCTTTGGTGCTTATGGGAACAACTTGATTGGTTCAATACCTGTTTCCATCGGAAGGTTGCAAGCTTTGCAAATTTTAGACCTAAGTCAAAACCACTTGTTTGGGATGATACCTCGAGAAATAGGGAACTTGTCAAACTTAGAATTTCTTGTCTTGCTTGAGAATTCCCTTGTTGGGAACATCCCTTCTGAACTAGGCCGTTGTGAGAAGCTGGTTGAACTTGACTTGTACATCAATCAGTTGAGTGGAGTCATTCCCCCAGAGCTAGGA…	PsFLS2-V01, PsFLS2-V02, PsFLS2-V07, PsFLS2-V08
TjFLS2 synthetic fragment 1	TjFLS2 residues 174–464; G174S; I176D; V198G; Y200F; V225Q; R294L; E321K; Y436F; S464A.	TCTCTCGATTACAACAATCTCACTGGGGTAGTACCATCTAACATTGGTAACTTGACCAATCTTCAACTGTTTGGTGCTTTTGCTAACAATTTGGCCGGTTCTATACCTGCTTCCATTGGAAATTTGCAAGCATTGCAAGCTCTTGACCTGAGTCAAAACCAATTATCTGGTCCAATACCACCAGAAATTGGAAATTTGACAAACTTAGAGGTCCTTCAAGTGTTTTCTAATTCTCTCAAAGGGAAAATCCCCTCTGAACTTGGTCGTTGTCAAAAGCTAGTGTTGCTTAACGTATATACCAATCAGTTCACTGGTGGCATTCCTCCTGAACTTGGAAACCTGACTAACTTAGAGGCACTGCTTCTGTACCAAAATAACTTGAACTCCACAATCCCACAC…	TjFLS2-V01, TjFLS2-V03, TjFLS2-V04
TjFLS2 synthetic fragment 2	TjFLS2 residues 174–464; G174S; I176D; V198G; Y200F; V225Q; R294L; H316A; E321K; V340S; Y417R; Y436F.	TCTCTCGATTACAACAATCTCACTGGGGTAGTACCATCTAACATTGGTAACTTGACCAATCTTCAACTGTTTGGTGCTTTTGCTAACAATTTGGCCGGTTCTATACCTGCTTCCATTGGAAATTTGCAAGCATTGCAAGCTCTTGACCTGAGTCAAAACCAATTATCTGGTCCAATACCACCAGAAATTGGAAATTTGACAAACTTAGAGGTCCTTCAAGTGTTTTCTAATTCTCTCAAAGGGAAAATCCCCTCTGAACTTGGTCGTTGTCAAAAGCTAGTGTTGCTTAACGTATATACCAATCAGTTCACTGGTGGCATTCCTCCTGAACTTGGAAACCTGACTAACTTAGAGGCACTGCTTCTGTACCAAAATAACTTGAACTCCACAATCCCACAC…	TjFLS2-V02, TjFLS2-V03
TjFLS2 synthetic fragment 3	TjFLS2 residues 174–464; G174S; I176D; V198G; Y200F; R294L; H316A; E321K; V340S; Y436F; S464A. Not used in the displayed experimentally tested variants.	TCTCTCGATTACAACAATCTCACTGGGGTAGTACCATCTAACATTGGTAACTTGACCAATCTTCAACTGTTTGGTGCTTTTGCTAACAATTTGGCCGGTTCTATACCTGCTTCCATTGGAAATTTGCAAGCATTGCAAGCTCTTGACCTGAGTGTAAACCAATTATCTGGTCCAATACCACCAGAAATTGGAAATTTGACAAACTTAGAGGTCCTTCAAGTGTTTTCTAATTCTCTCAAAGGGAAAATCCCCTCTGAACTTGGTCGTTGTCAAAAGCTAGTGTTGCTTAACGTATATACCAATCAGTTCACTGGTGGCATTCCTCCTGAACTTGGAAACCTGACTAACTTAGAGGCACTGCTTCTGTACCAAAATAACTTGAACTCCACAATCCCACAC…	—
RcFLS2 synthetic fragment 1	Rc-R5-core synthetic donor	TCAAACTCATTCACTGGACATATTCCAGCTGAGCTGGGACTTTGCTCCCAACTTTCTCTACTTGCTCTGTATCAAAATTCTCTTTCGGGTTCAATTCCACCAGAACTAGGAAACCTTAGTAATCTGCAGTTATTAGATTTGGGTGATAACCTTTTGAGTGGAAGCATGCCGGAGAGCATTTGCAACTGTAGAAACTTGTCTTTGTTTGGTCTTGATTTTAATAACCTCACTGGCAAACTCCCATCAAACATAGGAAATCTTGTTAATCTTGAGCTTCTTATAGCAAGTCATAACAACTTTGTAGGCTCATTACCTGCTTCCATGGGTAAGTTGGCAGCTTTCCAAGAGGTTGATTTAAGTAAAAACCAGTTGTCCGGTGCAATACCTAGGGAGCTAGGG…	RcFLS2 #3
RcFLS2 synthetic fragment 2	Rc-R6-core synthetic donor	TGCAACTGTAGAAACTTGTCTTTGTTTGGTCTTGATTTTAATAACCTCACTGGCAAACTCCCATCAAACATAGGAAATCTTGTTAATCTTGAGCTTCTTATAGCAAGTCATAACAACTTTGTAGGCTCATTACCTGCTTCCATGGGTAAGTTGGCAGCTTTCCAAGAGGTTGATTTAAGTCAAAACCAGTTGTCCGGTGCAATACCTAGGGAGCTAGGGAATCTGTCAAATTTAGAACAACTGGTAGTGTTTGATAATTCCTTTGTTGGGGAAATCCCTTCTGAACTAAGTCGGTGTAAGAAGCTTGTTAACCTTGAACTTTACGAGAATCATTTCACCGGAAGCATTCCCTCTGAGCTTGGAAGTTTGGTTCATTTAGAAACATTGCTTTTGTACAAG…	RcFLS2 #1, RcFLS2 #2
