## Supplementary Figures and Tables for "A sunflower FLS2 guides reconstruction of immune-evasive *Xanthomonas* flg22 recognition across divergent FLS2 backgrounds": Supplementary_Table_S6.xlsx

### Sheet: S6A_Retention_Frequencies
Receptor	WT position	HaFLS2-1 aligned position	WT residue	Engineered residue	Substitution	Number of high-scoring variants	Number retaining substitution	Retention frequency (%)
PsFLS2	106	101	S	Y	S106Y	52	1	1.92308
PsFLS2	152	147	L	V	L152V	52	3	5.76923
PsFLS2	154	149	G	N	G154N	52	11	21.1538
PsFLS2	173	168	Q	E	Q173E	52	28	53.8462
PsFLS2	175	170	G	S	G175S	52	38	73.0769
PsFLS2	176	171	V	L	V176L	52	31	59.6154
PsFLS2	177	172	I	D	I177D	52	52	100
PsFLS2	199	194	V	G	V199G	52	52	100
PsFLS2	201	196	Y	F	Y201F	52	51	98.0769
PsFLS2	202	197	G	H	G202H	52	8	15.3846
PsFLS2	221	216	A	I	A221I	52	50	96.1538
PsFLS2	245	240	F	I	F245I	52	4	7.69231
PsFLS2	247	242	V	Q	V247Q	52	3	5.76923
PsFLS2	249	244	F	L	F249L	52	52	100
PsFLS2	269	264	E	L	E269L	52	3	5.76923
PsFLS2	271	266	D	S	D271S	52	3	5.76923
PsFLS2	293	288	K	V	K293V	52	3	5.76923
PsFLS2	295	290	R	L	R295L	52	52	100
PsFLS2	297	292	H	Y	H297Y	52	50	96.1538
PsFLS2	298	293	K	N	K298N	52	1	1.92308
PsFLS2	317	312	N	A	N317A	52	50	96.1538
PsFLS2	322	317	N	K	N322K	52	4	7.69231
PsFLS2	341	336	V	S	V341S	52	50	96.1538
PsFLS2	346	341	S	E	S346E	52	2	3.84615
PsFLS2	367	362	S	T	S367T	52	3	5.76923
PsFLS2	369	364	G	S	G369S	52	3	5.76923
PsFLS2	393	388	P	S	P393S	52	4	7.69231
PsFLS2	394	389	A	N	A394N	52	4	7.69231
PsFLS2	413	408	Y	L	Y413L	52	5	9.61538
PsFLS2	414	409	I	L	I414L	52	2	3.84615
PsFLS2	418	413	L	R	L418R	52	0	0
PsFLS2	436	431	T	K	T436K	52	0	0
PsFLS2	437	432	K	F	K437F	52	0	0
PsFLS2	442	437	P	H	P442H	52	2	3.84615
PsFLS2	461	456	I	T	I461T	52	1	1.92308
PsFLS2	463	458	S	D	S463D	52	2	3.84615
PsFLS2	464	459	L	I	L464I	52	4	7.69231
PsFLS2	466	461	E	H	E466H	52	4	7.69231
PsFLS2	485	480	V	I	V485I	52	3	5.76923
PsFLS2	487	482	K	Q	K487Q	52	1	1.92308
PsFLS2	489	484	G	H	G489H	52	0	0
TjFLS2	105	101	L	Y	L105Y	83	3	3.61446
TjFLS2	151	147	F	V	F151V	83	3	3.61446
TjFLS2	172	168	Q	E	Q172E	83	0	0
TjFLS2	174	170	G	S	G174S	83	80	96.3855
TjFLS2	176	172	I	D	I176D	83	83	100
TjFLS2	198	194	V	G	V198G	83	80	96.3855
TjFLS2	200	196	Y	F	Y200F	83	80	96.3855
TjFLS2	201	197	A	H	A201H	83	0	0
TjFLS2	220	216	A	I	A220I	83	1	1.20482
TjFLS2	225	221	V	Q	V225Q	83	67	80.7229
TjFLS2	244	240	V	I	V244I	83	1	1.20482
TjFLS2	248	244	F	L	F248L	83	0	0
TjFLS2	249	245	S	E	S249E	83	3	3.61446
TjFLS2	270	266	N	S	N270S	83	1	1.20482
TjFLS2	292	288	A	V	A292V	83	3	3.61446
TjFLS2	294	290	R	L	R294L	83	81	97.5904
TjFLS2	297	293	Q	N	Q297N	83	2	2.40964
TjFLS2	316	312	H	A	H316A	83	74	89.1566
TjFLS2	321	317	E	K	E321K	83	49	59.0361
TjFLS2	340	336	V	S	V340S	83	67	80.7229
TjFLS2	345	341	S	E	S345E	83	0	0
TjFLS2	366	362	S	T	S366T	83	2	2.40964
TjFLS2	392	388	N	S	N392S	83	0	0
TjFLS2	412	408	V	L	V412L	83	2	2.40964
TjFLS2	413	409	I	L	I413L	83	2	2.40964
TjFLS2	414	410	S	D	S414D	83	3	3.61446
TjFLS2	416	412	T	S	T416S	83	2	2.40964
TjFLS2	417	413	Y	R	Y417R	83	3	3.61446
TjFLS2	435	431	T	K	T435K	83	3	3.61446
TjFLS2	436	432	Y	F	Y436F	83	78	93.9759
TjFLS2	437	433	F	L	F437L	83	3	3.61446
TjFLS2	441	437	G	H	G441H	83	2	2.40964
TjFLS2	460	456	V	T	V460T	83	3	3.61446
TjFLS2	463	459	L	I	L463I	83	0	0
TjFLS2	464	460	S	A	S464A	83	24	28.9157
TjFLS2	465	461	L	H	L465H	83	2	2.40964
TjFLS2	484	480	L	I	L484I	83	2	2.40964
TjFLS2	486	482	R	Q	R486Q	83	2	2.40964
TjFLS2	508	504	D	L	D508L	83	3	3.61446
TjFLS2	510	506	V	N	V510N	83	2	2.40964

### Sheet: S6B_Single_Residue_Reversions
Receptor	Parent variant	Variant ID	Original engineered substitution	Reversion substitution	Total number of substitutions vs WT	Complete substitution list vs WT	Full-length protein sequence	Mean ipTM	SD ipTM	Mean Val14–FLS2 contact PAE (Å)	SD Val14–FLS2 contact PAE (Å)	Number of AF3 predictions	Number of valid Val14–FLS2 contact PAE predictions	ΔipTM vs parent	ΔVal14–FLS2 contact PAE vs parent (Å)
PsFLS2	PsFLS2-V08	PsFLS2-V08	NA	NA	10	G175S; I177D; V199G; Y201F; A221I; F249L; R295L; H297Y; N317A; V341S	MAFRNVFILHTFIFCSVLLTAAQSAEPSLEAEVEALKAFKNAIKHDPSGALADWSEASHHCNWTGVACDHSLNQVIEISLGGMQLQGEISPFIGNISGLQVLDLTSNSFTGHIPPQLGLCSQLIELVLYDNSFSGPIPVELGNLKNLQSLDLGGNYLNGSIPESLCDCTSLLQFSVDFNNLTGTIPEKIGNLVNLQLFGAFGNNLIGSIPVSIGRLQALQILDLSQNHLFGMIPREIGNLSNLEFLVLLENSLVGNIPSELGRCEKLVELDLYINQLSGVIPPELGNLIYLEKLLLYKNRLNSTIPLSLFQLKSLTALGLSNNMLTGRIAPEVGSLRSLLSLTLHSNNFTGEIPASITNLTNLTYLSLGFNFLTGEIPSNIGMLYNLKNLSLPANLLEG…	0.902	0.0083666	2.60167	0.121821	5	5	0	0
PsFLS2	PsFLS2-V08	PsFLS2-V08_S175G	G175S	S175G	9	I177D; V199G; Y201F; A221I; F249L; R295L; H297Y; N317A; V341S	MAFRNVFILHTFIFCSVLLTAAQSAEPSLEAEVEALKAFKNAIKHDPSGALADWSEASHHCNWTGVACDHSLNQVIEISLGGMQLQGEISPFIGNISGLQVLDLTSNSFTGHIPPQLGLCSQLIELVLYDNSFSGPIPVELGNLKNLQSLDLGGNYLNGSIPESLCDCTSLLQFGVDFNNLTGTIPEKIGNLVNLQLFGAFGNNLIGSIPVSIGRLQALQILDLSQNHLFGMIPREIGNLSNLEFLVLLENSLVGNIPSELGRCEKLVELDLYINQLSGVIPPELGNLIYLEKLLLYKNRLNSTIPLSLFQLKSLTALGLSNNMLTGRIAPEVGSLRSLLSLTLHSNNFTGEIPASITNLTNLTYLSLGFNFLTGEIPSNIGMLYNLKNLSLPANLLEG…	0.87	0	2.81944	0.23897	3	3	-0.032	0.217778
PsFLS2	PsFLS2-V08	PsFLS2-V08_D177I	I177D	D177I	9	G175S; V199G; Y201F; A221I; F249L; R295L; H297Y; N317A; V341S	MAFRNVFILHTFIFCSVLLTAAQSAEPSLEAEVEALKAFKNAIKHDPSGALADWSEASHHCNWTGVACDHSLNQVIEISLGGMQLQGEISPFIGNISGLQVLDLTSNSFTGHIPPQLGLCSQLIELVLYDNSFSGPIPVELGNLKNLQSLDLGGNYLNGSIPESLCDCTSLLQFSVIFNNLTGTIPEKIGNLVNLQLFGAFGNNLIGSIPVSIGRLQALQILDLSQNHLFGMIPREIGNLSNLEFLVLLENSLVGNIPSELGRCEKLVELDLYINQLSGVIPPELGNLIYLEKLLLYKNRLNSTIPLSLFQLKSLTALGLSNNMLTGRIAPEVGSLRSLLSLTLHSNNFTGEIPASITNLTNLTYLSLGFNFLTGEIPSNIGMLYNLKNLSLPANLLEG…	0.806667	0.0152753	3.45833	0.0682113	3	3	-0.0953333	0.856667
PsFLS2	PsFLS2-V08	PsFLS2-V08_G199V	V199G	G199V	9	G175S; I177D; Y201F; A221I; F249L; R295L; H297Y; N317A; V341S	MAFRNVFILHTFIFCSVLLTAAQSAEPSLEAEVEALKAFKNAIKHDPSGALADWSEASHHCNWTGVACDHSLNQVIEISLGGMQLQGEISPFIGNISGLQVLDLTSNSFTGHIPPQLGLCSQLIELVLYDNSFSGPIPVELGNLKNLQSLDLGGNYLNGSIPESLCDCTSLLQFSVDFNNLTGTIPEKIGNLVNLQLFVAFGNNLIGSIPVSIGRLQALQILDLSQNHLFGMIPREIGNLSNLEFLVLLENSLVGNIPSELGRCEKLVELDLYINQLSGVIPPELGNLIYLEKLLLYKNRLNSTIPLSLFQLKSLTALGLSNNMLTGRIAPEVGSLRSLLSLTLHSNNFTGEIPASITNLTNLTYLSLGFNFLTGEIPSNIGMLYNLKNLSLPANLLEG…	0.8	0.0655744	3.73111	0.677055	3	3	-0.102	1.12944
PsFLS2	PsFLS2-V08	PsFLS2-V08_F201Y	Y201F	F201Y	9	G175S; I177D; V199G; A221I; F249L; R295L; H297Y; N317A; V341S	MAFRNVFILHTFIFCSVLLTAAQSAEPSLEAEVEALKAFKNAIKHDPSGALADWSEASHHCNWTGVACDHSLNQVIEISLGGMQLQGEISPFIGNISGLQVLDLTSNSFTGHIPPQLGLCSQLIELVLYDNSFSGPIPVELGNLKNLQSLDLGGNYLNGSIPESLCDCTSLLQFSVDFNNLTGTIPEKIGNLVNLQLFGAYGNNLIGSIPVSIGRLQALQILDLSQNHLFGMIPREIGNLSNLEFLVLLENSLVGNIPSELGRCEKLVELDLYINQLSGVIPPELGNLIYLEKLLLYKNRLNSTIPLSLFQLKSLTALGLSNNMLTGRIAPEVGSLRSLLSLTLHSNNFTGEIPASITNLTNLTYLSLGFNFLTGEIPSNIGMLYNLKNLSLPANLLEG…	0.793333	0.0305505	3.38889	0.595372	3	3	-0.108667	0.787222
PsFLS2	PsFLS2-V08	PsFLS2-V08_I221A	A221I	I221A	9	G175S; I177D; V199G; Y201F; F249L; R295L; H297Y; N317A; V341S	MAFRNVFILHTFIFCSVLLTAAQSAEPSLEAEVEALKAFKNAIKHDPSGALADWSEASHHCNWTGVACDHSLNQVIEISLGGMQLQGEISPFIGNISGLQVLDLTSNSFTGHIPPQLGLCSQLIELVLYDNSFSGPIPVELGNLKNLQSLDLGGNYLNGSIPESLCDCTSLLQFSVDFNNLTGTIPEKIGNLVNLQLFGAFGNNLIGSIPVSIGRLQALQALDLSQNHLFGMIPREIGNLSNLEFLVLLENSLVGNIPSELGRCEKLVELDLYINQLSGVIPPELGNLIYLEKLLLYKNRLNSTIPLSLFQLKSLTALGLSNNMLTGRIAPEVGSLRSLLSLTLHSNNFTGEIPASITNLTNLTYLSLGFNFLTGEIPSNIGMLYNLKNLSLPANLLEG…	0.79	0	3.21111	0.129189	3	3	-0.112	0.609444
PsFLS2	PsFLS2-V08	PsFLS2-V08_L249F	F249L	L249F	9	G175S; I177D; V199G; Y201F; A221I; R295L; H297Y; N317A; V341S	MAFRNVFILHTFIFCSVLLTAAQSAEPSLEAEVEALKAFKNAIKHDPSGALADWSEASHHCNWTGVACDHSLNQVIEISLGGMQLQGEISPFIGNISGLQVLDLTSNSFTGHIPPQLGLCSQLIELVLYDNSFSGPIPVELGNLKNLQSLDLGGNYLNGSIPESLCDCTSLLQFSVDFNNLTGTIPEKIGNLVNLQLFGAFGNNLIGSIPVSIGRLQALQILDLSQNHLFGMIPREIGNLSNLEFLVLFENSLVGNIPSELGRCEKLVELDLYINQLSGVIPPELGNLIYLEKLLLYKNRLNSTIPLSLFQLKSLTALGLSNNMLTGRIAPEVGSLRSLLSLTLHSNNFTGEIPASITNLTNLTYLSLGFNFLTGEIPSNIGMLYNLKNLSLPANLLEG…	0.76	0.0458258	4.83452	0.602808	3	3	-0.142	2.23286
PsFLS2	PsFLS2-V08	PsFLS2-V08_L295R	R295L	L295R	9	G175S; I177D; V199G; Y201F; A221I; F249L; H297Y; N317A; V341S	MAFRNVFILHTFIFCSVLLTAAQSAEPSLEAEVEALKAFKNAIKHDPSGALADWSEASHHCNWTGVACDHSLNQVIEISLGGMQLQGEISPFIGNISGLQVLDLTSNSFTGHIPPQLGLCSQLIELVLYDNSFSGPIPVELGNLKNLQSLDLGGNYLNGSIPESLCDCTSLLQFSVDFNNLTGTIPEKIGNLVNLQLFGAFGNNLIGSIPVSIGRLQALQILDLSQNHLFGMIPREIGNLSNLEFLVLLENSLVGNIPSELGRCEKLVELDLYINQLSGVIPPELGNLIYLEKLRLYKNRLNSTIPLSLFQLKSLTALGLSNNMLTGRIAPEVGSLRSLLSLTLHSNNFTGEIPASITNLTNLTYLSLGFNFLTGEIPSNIGMLYNLKNLSLPANLLEG…	0.7	0.135277	6.29389	2.24259	3	3	-0.202	3.69222
PsFLS2	PsFLS2-V08	PsFLS2-V08_Y297H	H297Y	Y297H	9	G175S; I177D; V199G; Y201F; A221I; F249L; R295L; N317A; V341S	MAFRNVFILHTFIFCSVLLTAAQSAEPSLEAEVEALKAFKNAIKHDPSGALADWSEASHHCNWTGVACDHSLNQVIEISLGGMQLQGEISPFIGNISGLQVLDLTSNSFTGHIPPQLGLCSQLIELVLYDNSFSGPIPVELGNLKNLQSLDLGGNYLNGSIPESLCDCTSLLQFSVDFNNLTGTIPEKIGNLVNLQLFGAFGNNLIGSIPVSIGRLQALQILDLSQNHLFGMIPREIGNLSNLEFLVLLENSLVGNIPSELGRCEKLVELDLYINQLSGVIPPELGNLIYLEKLLLHKNRLNSTIPLSLFQLKSLTALGLSNNMLTGRIAPEVGSLRSLLSLTLHSNNFTGEIPASITNLTNLTYLSLGFNFLTGEIPSNIGMLYNLKNLSLPANLLEG…	0.75	0.01	4.74389	0.109549	3	3	-0.152	2.14222
PsFLS2	PsFLS2-V08	PsFLS2-V08_A317N	N317A	A317N	9	G175S; I177D; V199G; Y201F; A221I; F249L; R295L; H297Y; V341S	MAFRNVFILHTFIFCSVLLTAAQSAEPSLEAEVEALKAFKNAIKHDPSGALADWSEASHHCNWTGVACDHSLNQVIEISLGGMQLQGEISPFIGNISGLQVLDLTSNSFTGHIPPQLGLCSQLIELVLYDNSFSGPIPVELGNLKNLQSLDLGGNYLNGSIPESLCDCTSLLQFSVDFNNLTGTIPEKIGNLVNLQLFGAFGNNLIGSIPVSIGRLQALQILDLSQNHLFGMIPREIGNLSNLEFLVLLENSLVGNIPSELGRCEKLVELDLYINQLSGVIPPELGNLIYLEKLLLYKNRLNSTIPLSLFQLKSLTNLGLSNNMLTGRIAPEVGSLRSLLSLTLHSNNFTGEIPASITNLTNLTYLSLGFNFLTGEIPSNIGMLYNLKNLSLPANLLEG…	0.846667	0.0665833	3.48333	0.741807	3	3	-0.0553333	0.881667
PsFLS2	PsFLS2-V08	PsFLS2-V08_S341V	V341S	S341V	9	G175S; I177D; V199G; Y201F; A221I; F249L; R295L; H297Y; N317A	MAFRNVFILHTFIFCSVLLTAAQSAEPSLEAEVEALKAFKNAIKHDPSGALADWSEASHHCNWTGVACDHSLNQVIEISLGGMQLQGEISPFIGNISGLQVLDLTSNSFTGHIPPQLGLCSQLIELVLYDNSFSGPIPVELGNLKNLQSLDLGGNYLNGSIPESLCDCTSLLQFSVDFNNLTGTIPEKIGNLVNLQLFGAFGNNLIGSIPVSIGRLQALQILDLSQNHLFGMIPREIGNLSNLEFLVLLENSLVGNIPSELGRCEKLVELDLYINQLSGVIPPELGNLIYLEKLLLYKNRLNSTIPLSLFQLKSLTALGLSNNMLTGRIAPEVGSLRSLLVLTLHSNNFTGEIPASITNLTNLTYLSLGFNFLTGEIPSNIGMLYNLKNLSLPANLLEG…	0.813333	0.011547	3.06333	0.193993	3	3	-0.0886667	0.461667
TjFLS2	TjFLS2-V01	TjFLS2-V01	NA	NA	9	G174S; I176D; V198G; Y200F; V225Q; R294L; E321K; Y436F; S464A	MTLHRVFLHSVILFCVFFVGVLPLDLSWESEVEALKAFKSSITDDPLSALGDWSNAKHHCNWTGIACHPSTDHVISISLVDKQLQGEISPFMGNLSRLQVLDLTLNSFTGNIPRELGLCSQLKELILYSNSLSGEIPEELGNLETLESVDFGNNLLNGSIPDSICNCRSLLQLSLDYNNLTGVVPSNIGNLTNLQLFGAFANNLAGSIPASIGNLQALQALDLSQNQLSGPIPPEIGNLTNLEVLQVFSNSLKGKIPSELGRCQKLVLLNVYTNQFTGGIPPELGNLTNLEALLLYQNNLNSTIPHTLFQLKSLTHLGLSKNNLIGSIPSEIGTLRSLQVLTLHSNRFTGNIPLSVTNLTNLTYLSMSFNSLTGKLLSDIGSLHNLKNLSLNNNLLEGS…	0.89	0	1.96667	0.0235702	2	2	0	0
TjFLS2	TjFLS2-V01	TjFLS2-V01_S174G	G174S	S174G	8	I176D; V198G; Y200F; V225Q; R294L; E321K; Y436F; S464A	MTLHRVFLHSVILFCVFFVGVLPLDLSWESEVEALKAFKSSITDDPLSALGDWSNAKHHCNWTGIACHPSTDHVISISLVDKQLQGEISPFMGNLSRLQVLDLTLNSFTGNIPRELGLCSQLKELILYSNSLSGEIPEELGNLETLESVDFGNNLLNGSIPDSICNCRSLLQLGLDYNNLTGVVPSNIGNLTNLQLFGAFANNLAGSIPASIGNLQALQALDLSQNQLSGPIPPEIGNLTNLEVLQVFSNSLKGKIPSELGRCQKLVLLNVYTNQFTGGIPPELGNLTNLEALLLYQNNLNSTIPHTLFQLKSLTHLGLSKNNLIGSIPSEIGTLRSLQVLTLHSNRFTGNIPLSVTNLTNLTYLSMSFNSLTGKLLSDIGSLHNLKNLSLNNNLLEGS…	0.88	0.0141421	2.47857	0.0505076	2	2	-0.01	0.511905
TjFLS2	TjFLS2-V01	TjFLS2-V01_D176I	I176D	D176I	8	G174S; V198G; Y200F; V225Q; R294L; E321K; Y436F; S464A	MTLHRVFLHSVILFCVFFVGVLPLDLSWESEVEALKAFKSSITDDPLSALGDWSNAKHHCNWTGIACHPSTDHVISISLVDKQLQGEISPFMGNLSRLQVLDLTLNSFTGNIPRELGLCSQLKELILYSNSLSGEIPEELGNLETLESVDFGNNLLNGSIPDSICNCRSLLQLSLIYNNLTGVVPSNIGNLTNLQLFGAFANNLAGSIPASIGNLQALQALDLSQNQLSGPIPPEIGNLTNLEVLQVFSNSLKGKIPSELGRCQKLVLLNVYTNQFTGGIPPELGNLTNLEALLLYQNNLNSTIPHTLFQLKSLTHLGLSKNNLIGSIPSEIGTLRSLQVLTLHSNRFTGNIPLSVTNLTNLTYLSMSFNSLTGKLLSDIGSLHNLKNLSLNNNLLEGS…	0.82	0.0141421	3.97143	0.252538	2	2	-0.07	2.00476
TjFLS2	TjFLS2-V01	TjFLS2-V01_G198V	V198G	G198V	8	G174S; I176D; Y200F; V225Q; R294L; E321K; Y436F; S464A	MTLHRVFLHSVILFCVFFVGVLPLDLSWESEVEALKAFKSSITDDPLSALGDWSNAKHHCNWTGIACHPSTDHVISISLVDKQLQGEISPFMGNLSRLQVLDLTLNSFTGNIPRELGLCSQLKELILYSNSLSGEIPEELGNLETLESVDFGNNLLNGSIPDSICNCRSLLQLSLDYNNLTGVVPSNIGNLTNLQLFVAFANNLAGSIPASIGNLQALQALDLSQNQLSGPIPPEIGNLTNLEVLQVFSNSLKGKIPSELGRCQKLVLLNVYTNQFTGGIPPELGNLTNLEALLLYQNNLNSTIPHTLFQLKSLTHLGLSKNNLIGSIPSEIGTLRSLQVLTLHSNRFTGNIPLSVTNLTNLTYLSMSFNSLTGKLLSDIGSLHNLKNLSLNNNLLEGS…	0.87	0	2.56786	0.0151523	2	2	-0.02	0.60119
TjFLS2	TjFLS2-V01	TjFLS2-V01_F200Y	Y200F	F200Y	8	G174S; I176D; V198G; V225Q; R294L; E321K; Y436F; S464A	MTLHRVFLHSVILFCVFFVGVLPLDLSWESEVEALKAFKSSITDDPLSALGDWSNAKHHCNWTGIACHPSTDHVISISLVDKQLQGEISPFMGNLSRLQVLDLTLNSFTGNIPRELGLCSQLKELILYSNSLSGEIPEELGNLETLESVDFGNNLLNGSIPDSICNCRSLLQLSLDYNNLTGVVPSNIGNLTNLQLFGAYANNLAGSIPASIGNLQALQALDLSQNQLSGPIPPEIGNLTNLEVLQVFSNSLKGKIPSELGRCQKLVLLNVYTNQFTGGIPPELGNLTNLEALLLYQNNLNSTIPHTLFQLKSLTHLGLSKNNLIGSIPSEIGTLRSLQVLTLHSNRFTGNIPLSVTNLTNLTYLSMSFNSLTGKLLSDIGSLHNLKNLSLNNNLLEGS…	0.88	0	2.33274	0.0361971	2	2	-0.01	0.366071
TjFLS2	TjFLS2-V01	TjFLS2-V01_Q225V	V225Q	Q225V	8	G174S; I176D; V198G; Y200F; R294L; E321K; Y436F; S464A	MTLHRVFLHSVILFCVFFVGVLPLDLSWESEVEALKAFKSSITDDPLSALGDWSNAKHHCNWTGIACHPSTDHVISISLVDKQLQGEISPFMGNLSRLQVLDLTLNSFTGNIPRELGLCSQLKELILYSNSLSGEIPEELGNLETLESVDFGNNLLNGSIPDSICNCRSLLQLSLDYNNLTGVVPSNIGNLTNLQLFGAFANNLAGSIPASIGNLQALQALDLSVNQLSGPIPPEIGNLTNLEVLQVFSNSLKGKIPSELGRCQKLVLLNVYTNQFTGGIPPELGNLTNLEALLLYQNNLNSTIPHTLFQLKSLTHLGLSKNNLIGSIPSEIGTLRSLQVLTLHSNRFTGNIPLSVTNLTNLTYLSMSFNSLTGKLLSDIGSLHNLKNLSLNNNLLEGS…	0.88	0	2.45714	0.0909137	2	2	-0.01	0.490476
TjFLS2	TjFLS2-V01	TjFLS2-V01_L294R	R294L	L294R	8	G174S; I176D; V198G; Y200F; V225Q; E321K; Y436F; S464A	MTLHRVFLHSVILFCVFFVGVLPLDLSWESEVEALKAFKSSITDDPLSALGDWSNAKHHCNWTGIACHPSTDHVISISLVDKQLQGEISPFMGNLSRLQVLDLTLNSFTGNIPRELGLCSQLKELILYSNSLSGEIPEELGNLETLESVDFGNNLLNGSIPDSICNCRSLLQLSLDYNNLTGVVPSNIGNLTNLQLFGAFANNLAGSIPASIGNLQALQALDLSQNQLSGPIPPEIGNLTNLEVLQVFSNSLKGKIPSELGRCQKLVLLNVYTNQFTGGIPPELGNLTNLEALRLYQNNLNSTIPHTLFQLKSLTHLGLSKNNLIGSIPSEIGTLRSLQVLTLHSNRFTGNIPLSVTNLTNLTYLSMSFNSLTGKLLSDIGSLHNLKNLSLNNNLLEGS…	0.875	0.00707107	3.21667	0.601041	2	2	-0.015	1.25
TjFLS2	TjFLS2-V01	TjFLS2-V01_K321E	E321K	K321E	8	G174S; I176D; V198G; Y200F; V225Q; R294L; Y436F; S464A	MTLHRVFLHSVILFCVFFVGVLPLDLSWESEVEALKAFKSSITDDPLSALGDWSNAKHHCNWTGIACHPSTDHVISISLVDKQLQGEISPFMGNLSRLQVLDLTLNSFTGNIPRELGLCSQLKELILYSNSLSGEIPEELGNLETLESVDFGNNLLNGSIPDSICNCRSLLQLSLDYNNLTGVVPSNIGNLTNLQLFGAFANNLAGSIPASIGNLQALQALDLSQNQLSGPIPPEIGNLTNLEVLQVFSNSLKGKIPSELGRCQKLVLLNVYTNQFTGGIPPELGNLTNLEALLLYQNNLNSTIPHTLFQLKSLTHLGLSENNLIGSIPSEIGTLRSLQVLTLHSNRFTGNIPLSVTNLTNLTYLSMSFNSLTGKLLSDIGSLHNLKNLSLNNNLLEGS…	0.875	0.00707107	2.72143	0.101015	2	2	-0.015	0.754762
TjFLS2	TjFLS2-V01	TjFLS2-V01_F436Y	Y436F	F436Y	8	G174S; I176D; V198G; Y200F; V225Q; R294L; E321K; S464A	MTLHRVFLHSVILFCVFFVGVLPLDLSWESEVEALKAFKSSITDDPLSALGDWSNAKHHCNWTGIACHPSTDHVISISLVDKQLQGEISPFMGNLSRLQVLDLTLNSFTGNIPRELGLCSQLKELILYSNSLSGEIPEELGNLETLESVDFGNNLLNGSIPDSICNCRSLLQLSLDYNNLTGVVPSNIGNLTNLQLFGAFANNLAGSIPASIGNLQALQALDLSQNQLSGPIPPEIGNLTNLEVLQVFSNSLKGKIPSELGRCQKLVLLNVYTNQFTGGIPPELGNLTNLEALLLYQNNLNSTIPHTLFQLKSLTHLGLSKNNLIGSIPSEIGTLRSLQVLTLHSNRFTGNIPLSVTNLTNLTYLSMSFNSLTGKLLSDIGSLHNLKNLSLNNNLLEGS…	0.875	0.00707107	2.64286	0.0404061	2	2	-0.015	0.67619
TjFLS2	TjFLS2-V01	TjFLS2-V01_A464S	S464A	A464S	8	G174S; I176D; V198G; Y200F; V225Q; R294L; E321K; Y436F	MTLHRVFLHSVILFCVFFVGVLPLDLSWESEVEALKAFKSSITDDPLSALGDWSNAKHHCNWTGIACHPSTDHVISISLVDKQLQGEISPFMGNLSRLQVLDLTLNSFTGNIPRELGLCSQLKELILYSNSLSGEIPEELGNLETLESVDFGNNLLNGSIPDSICNCRSLLQLSLDYNNLTGVVPSNIGNLTNLQLFGAFANNLAGSIPASIGNLQALQALDLSQNQLSGPIPPEIGNLTNLEVLQVFSNSLKGKIPSELGRCQKLVLLNVYTNQFTGGIPPELGNLTNLEALLLYQNNLNSTIPHTLFQLKSLTHLGLSKNNLIGSIPSEIGTLRSLQVLTLHSNRFTGNIPLSVTNLTNLTYLSMSFNSLTGKLLSDIGSLHNLKNLSLNNNLLEGS…	0.88	0	2.32857	0.111117	2	2	-0.01	0.361905
